# Widespread low-affinity motifs enhance chromatin accessibility and regulatory potential in mESCs

**DOI:** 10.1101/2025.11.18.685822

**Authors:** Melanie Weilert, Kaelan J. Brennan, Khyati Dalal, Sabrina Krueger, Haining Jiang, Rosa Martinez-Corral, Julia Zeitlinger

## Abstract

Low-affinity transcription factor (TF) motifs are an important element of the cis-regulatory code, yet they are notoriously difficult to map and mechanistically incompletely understood, limiting our ability to interpret non-coding variation in development, evolution, and disease. Here we investigate their role in pioneering and leverage sequence-to-profile models of chromatin accessibility in mouse embryonic stem cells to reliably map and interpret low-affinity motifs across the genome. We find that low-affinity motifs have outsized effects by cooperating with nearby motifs through intra-nucleosomal soft syntax. By modeling nucleosome-mediated cooperativity with a kinetic model, we discover and validate that pioneer cooperativity makes a motif operate at higher pioneering ranges across changing TF concentrations, thereby raising the regulatory potential. These results show that low-affinity motifs can be accurately mapped, shape the properties of developmental enhancers and likely play a widespread role in fine-tuning enhancers during evolution.
