## Supplemental Tables for "Widespread low-affinity motifs enhance chromatin accessibility and regulatory potential in mESCs"

### Sheet: STable1-Model optimization
Supplementary Table 1: Model performance for binding and accessibility tasks across different model architectures
model	n_dil_layers	conv1_kernel_size	profile_kernel_size	filters	counts_loss_weight	task	dataset	mnll	jsd	counts-pearson	counts-spearman
atac_wt	7	25	25	64	10	atac	test	-2022.38	0.570841	0.476767	0.600997
atac_wt	8	25	25	64	10	atac	test	-2026.61	0.571687	0.494173	0.594872
atac_wt	9	25	25	64	10	atac	test	-2027.77	0.571352	0.489976	0.586178
atac_wt	10	25	25	64	10	atac	test	-2012.89	0.570112	0.504414	0.60271
atac_wt	11	25	25	64	10	atac	test	-2028.1	0.571857	0.51804	0.597879
atac_wt	9	7	25	64	10	atac	test	-2007.76	0.569712	0.538052	0.620957
atac_wt	9	51	25	64	10	atac	test	-2121.37	0.583482	0.433559	0.517063
atac_wt	9	25	7	64	10	atac	test	-2036.39	0.572732	0.497186	0.585411
atac_wt	9	25	51	64	10	atac	test	-2056.27	0.575039	0.434446	0.536028
atac_wt	9	25	25	16	10	atac	test	-2056.23	0.57634	0.437161	0.533645
atac_wt	9	25	25	128	10	atac	test	-2046.62	0.574539	0.501821	0.589206
atac_wt	9	25	25	256	10	atac	test	-2098.4	0.579791	0.414326	0.513751
atac_wt	9	25	25	64	1	atac	test	-2030.08	0.570813	0.511173	0.579797
atac_wt	9	25	25	64	100	atac	test	-2017.4	0.570201	0.549032	0.646633
atac_wt	9	25	25	64	1000	atac	test	-2104.5	0.581553	0.520823	0.618625
atac_wt	9	25	25	64	10000	atac	test	-2194.55	0.592094	0.454728	0.564983
bpnet_osknz	7	25	25	64	10	klf4_neg	test	-414.984	0.660997	0.391636	0.579266
bpnet_osknz	8	25	25	64	10	klf4_neg	test	-414.729	0.661725	0.382037	0.595587
bpnet_osknz	9	25	25	64	10	klf4_neg	test	-428.431	0.675345	0.320415	0.435909
bpnet_osknz	10	25	25	64	10	klf4_neg	test	-420.976	0.66839	0.361719	0.489237
bpnet_osknz	11	25	25	64	10	klf4_neg	test	-419.365	0.666085	0.0958789	0.528571
bpnet_osknz	9	7	25	64	10	klf4_neg	test	-409.924	0.656319	0.132384	0.643748
bpnet_osknz	9	51	25	64	10	klf4_neg	test	-459.12	0.704159	0.0427732	0.0956025
bpnet_osknz	9	25	7	64	10	klf4_neg	test	-414.778	0.661433	0.391533	0.594628
bpnet_osknz	9	25	51	64	10	klf4_neg	test	-420.245	0.666605	0.359979	0.498164
bpnet_osknz	9	25	25	16	10	klf4_neg	test	-419.832	0.666797	0.337755	0.495846
bpnet_osknz	9	25	25	128	10	klf4_neg	test	-412.879	0.65951	0.429139	0.605324
bpnet_osknz	9	25	25	256	10	klf4_neg	test	-430.801	0.678506	0.294374	0.436061
bpnet_osknz	9	25	25	64	1	klf4_neg	test	-413.353	0.659792	0.329964	0.587989
bpnet_osknz	9	25	25	64	100	klf4_neg	test	-417.306	0.663421	0.394565	0.597076
bpnet_osknz	9	25	25	64	1000	klf4_neg	test	-423.419	0.669125	0.353235	0.549531
bpnet_osknz	9	25	25	64	10000	klf4_neg	test	-430.573	0.676962	0.396955	0.546313
bpnet_osknz	7	25	25	64	10	klf4_pos	test	-415.627	0.660488	0.378187	0.579963
bpnet_osknz	8	25	25	64	10	klf4_pos	test	-416.672	0.661023	0.304772	0.595089
bpnet_osknz	9	25	25	64	10	klf4_pos	test	-430.52	0.675754	0.269383	0.440926
bpnet_osknz	10	25	25	64	10	klf4_pos	test	-422.223	0.667743	0.316595	0.491088
bpnet_osknz	11	25	25	64	10	klf4_pos	test	-420.088	0.665785	0.09755	0.527607
bpnet_osknz	9	7	25	64	10	klf4_pos	test	-409.848	0.65612	0.0727012	0.641579
bpnet_osknz	9	51	25	64	10	klf4_pos	test	-460.262	0.703681	nan	nan
bpnet_osknz	9	25	7	64	10	klf4_pos	test	-415.704	0.66053	0.360377	0.596272
bpnet_osknz	9	25	51	64	10	klf4_pos	test	-420.035	0.665878	0.320418	0.49904
bpnet_osknz	9	25	25	16	10	klf4_pos	test	-420.859	0.666138	0.303812	0.491978
bpnet_osknz	9	25	25	128	10	klf4_pos	test	-414.495	0.659203	0.380484	0.607496
bpnet_osknz	9	25	25	256	10	klf4_pos	test	-432.774	0.67821	0.24522	0.440448
bpnet_osknz	9	25	25	64	1	klf4_pos	test	-413.741	0.659453	0.332428	0.586981
bpnet_osknz	9	25	25	64	100	klf4_pos	test	-417.172	0.663006	0.365679	0.597261
bpnet_osknz	9	25	25	64	1000	klf4_pos	test	-423.864	0.668501	0.342594	0.549514
bpnet_osknz	9	25	25	64	10000	klf4_pos	test	-433.195	0.677448	0.34287	0.545353
bpnet_osknz	7	25	25	64	10	nanog_neg	test	-441.147	0.643881	0.0506398	0.53284
bpnet_osknz	8	25	25	64	10	nanog_neg	test	-439.713	0.642034	0.0185771	0.565563
bpnet_osknz	9	25	25	64	10	nanog_neg	test	-463.235	0.6689	0.202997	0.426694
bpnet_osknz	10	25	25	64	10	nanog_neg	test	-448.184	0.650874	0.0891572	0.508241
bpnet_osknz	11	25	25	64	10	nanog_neg	test	-445.148	0.6489	0.0266032	0.524916
bpnet_osknz	9	7	25	64	10	nanog_neg	test	-433.207	0.6371	0.0765357	0.604473
bpnet_osknz	9	51	25	64	10	nanog_neg	test	-497.296	0.700347	nan	nan
bpnet_osknz	9	25	7	64	10	nanog_neg	test	-439.941	0.642666	0.160511	0.569882
bpnet_osknz	9	25	51	64	10	nanog_neg	test	-445.839	0.649923	0.055615	0.49827
bpnet_osknz	9	25	25	16	10	nanog_neg	test	-444.039	0.647222	0.0387955	0.516976
bpnet_osknz	9	25	25	128	10	nanog_neg	test	-437.962	0.641444	0.108416	0.570019
bpnet_osknz	9	25	25	256	10	nanog_neg	test	-468.699	0.673586	0.179371	0.389339
bpnet_osknz	9	25	25	64	1	nanog_neg	test	-439.336	0.642336	0.0169195	0.533131
bpnet_osknz	9	25	25	64	100	nanog_neg	test	-440.797	0.643224	0.319498	0.596924
bpnet_osknz	9	25	25	64	1000	nanog_neg	test	-446.286	0.651379	0.258384	0.583296
bpnet_osknz	9	25	25	64	10000	nanog_neg	test	-467.256	0.673211	0.293236	0.545279
bpnet_osknz	7	25	25	64	10	nanog_pos	test	-443.153	0.643471	0.0727517	0.533796
bpnet_osknz	8	25	25	64	10	nanog_pos	test	-440.919	0.642039	0.0159906	0.565893
bpnet_osknz	9	25	25	64	10	nanog_pos	test	-466.813	0.668999	0.194661	0.428468
bpnet_osknz	10	25	25	64	10	nanog_pos	test	-449.178	0.650373	0.134119	0.50625
bpnet_osknz	11	25	25	64	10	nanog_pos	test	-446.078	0.648554	0.0301309	0.521693
bpnet_osknz	9	7	25	64	10	nanog_pos	test	-433.942	0.636636	0.12294	0.604898
bpnet_osknz	9	51	25	64	10	nanog_pos	test	-500.624	0.700114	0.0212244	0.0567707
bpnet_osknz	9	25	7	64	10	nanog_pos	test	-440.86	0.641959	0.189194	0.570406
bpnet_osknz	9	25	51	64	10	nanog_pos	test	-446.236	0.64928	0.0802028	0.498322
bpnet_osknz	9	25	25	16	10	nanog_pos	test	-445.062	0.646872	0.0379604	0.51313
bpnet_osknz	9	25	25	128	10	nanog_pos	test	-439.576	0.641487	0.166819	0.569385
bpnet_osknz	9	25	25	256	10	nanog_pos	test	-469.897	0.673027	0.173366	0.386176
bpnet_osknz	9	25	25	64	1	nanog_pos	test	-441.452	0.642287	0.0168881	0.534827
bpnet_osknz	9	25	25	64	100	nanog_pos	test	-442.054	0.643213	0.314704	0.594923
bpnet_osknz	9	25	25	64	1000	nanog_pos	test	-446.843	0.651632	0.286046	0.582199
bpnet_osknz	9	25	25	64	10000	nanog_pos	test	-469.836	0.673115	0.280533	0.541701
bpnet_osknz	7	25	25	64	10	oct4_neg	test	-370.8	0.683975	0.378666	0.497948
bpnet_osknz	8	25	25	64	10	oct4_neg	test	-370.743	0.68396	0.365677	0.513572
bpnet_osknz	9	25	25	64	10	oct4_neg	test	-379.242	0.693954	0.29632	0.283821
bpnet_osknz	10	25	25	64	10	oct4_neg	test	-372.584	0.686466	0.407949	0.441045
bpnet_osknz	11	25	25	64	10	oct4_neg	test	-371.6	0.685125	0.266239	0.464128
bpnet_osknz	9	7	25	64	10	oct4_neg	test	-369.186	0.681983	0.383337	0.549949
bpnet_osknz	9	51	25	64	10	oct4_neg	test	-397.227	0.715707	nan	nan
bpnet_osknz	9	25	7	64	10	oct4_neg	test	-370.24	0.683878	0.310551	0.518285
bpnet_osknz	9	25	51	64	10	oct4_neg	test	-371.505	0.684967	0.348102	0.439906
bpnet_osknz	9	25	25	16	10	oct4_neg	test	-372.289	0.686098	0.175817	0.436138
bpnet_osknz	9	25	25	128	10	oct4_neg	test	-369.581	0.683013	0.397357	0.518262
bpnet_osknz	9	25	25	256	10	oct4_neg	test	-380.735	0.695754	0.279532	0.207893
bpnet_osknz	9	25	25	64	1	oct4_neg	test	-370.39	0.683749	0.198019	0.488632
bpnet_osknz	9	25	25	64	100	oct4_neg	test	-370.716	0.68478	0.404378	0.546749
bpnet_osknz	9	25	25	64	1000	oct4_neg	test	-374.587	0.687437	0.434803	0.531208
bpnet_osknz	9	25	25	64	10000	oct4_neg	test	-381.009	0.695306	0.437122	0.507151
bpnet_osknz	7	25	25	64	10	oct4_pos	test	-370.104	0.683534	0.384741	0.494436
bpnet_osknz	8	25	25	64	10	oct4_pos	test	-369.855	0.683474	0.36103	0.51303
bpnet_osknz	9	25	25	64	10	oct4_pos	test	-380.192	0.69498	0.140145	0.295995
bpnet_osknz	10	25	25	64	10	oct4_pos	test	-370.754	0.685168	0.378073	0.450165
bpnet_osknz	11	25	25	64	10	oct4_pos	test	-370.707	0.68463	0.185684	0.46006
bpnet_osknz	9	7	25	64	10	oct4_pos	test	-367.359	0.68159	0.437881	0.54463
bpnet_osknz	9	51	25	64	10	oct4_pos	test	-397.46	0.71548	nan	nan
bpnet_osknz	9	25	7	64	10	oct4_pos	test	-369.276	0.683322	0.349944	0.515431
bpnet_osknz	9	25	51	64	10	oct4_pos	test	-370.394	0.684262	0.316473	0.440608
bpnet_osknz	9	25	25	16	10	oct4_pos	test	-371.981	0.685366	0.174345	0.429043
bpnet_osknz	9	25	25	128	10	oct4_pos	test	-369.152	0.68276	0.392111	0.518788
bpnet_osknz	9	25	25	256	10	oct4_pos	test	-380.699	0.696179	0.202525	0.223305
bpnet_osknz	9	25	25	64	1	oct4_pos	test	-369.962	0.682974	0.180027	0.48438
bpnet_osknz	9	25	25	64	100	oct4_pos	test	-370.309	0.684032	0.42562	0.54425
bpnet_osknz	9	25	25	64	1000	oct4_pos	test	-372.091	0.686395	0.431987	0.524816
bpnet_osknz	9	25	25	64	10000	oct4_pos	test	-384.506	0.695749	0.282945	0.509387
bpnet_osknz	7	25	25	64	10	sox2_neg	test	-216.542	0.747747	0.334127	0.441844
bpnet_osknz	8	25	25	64	10	sox2_neg	test	-216.292	0.747793	0.327444	0.469222
bpnet_osknz	9	25	25	64	10	sox2_neg	test	-219.449	0.753288	0.298258	0.278129
bpnet_osknz	10	25	25	64	10	sox2_neg	test	-217.034	0.748824	0.372734	0.397096
bpnet_osknz	11	25	25	64	10	sox2_neg	test	-216.579	0.748197	0.0532638	0.440089
bpnet_osknz	9	7	25	64	10	sox2_neg	test	-215.52	0.746792	0.366759	0.500283
bpnet_osknz	9	51	25	64	10	sox2_neg	test	-225.837	0.764246	-0.0359925	-0.061459
bpnet_osknz	9	25	7	64	10	sox2_neg	test	-216.136	0.747981	0.386625	0.475543
bpnet_osknz	9	25	51	64	10	sox2_neg	test	-216.706	0.748294	0.289751	0.410454
bpnet_osknz	9	25	25	16	10	sox2_neg	test	-217.076	0.74879	0.24017	0.431487
bpnet_osknz	9	25	25	128	10	sox2_neg	test	-215.889	0.747418	0.4243	0.464009
bpnet_osknz	9	25	25	256	10	sox2_neg	test	-220.019	0.754074	0.251203	0.197921
bpnet_osknz	9	25	25	64	1	sox2_neg	test	-216.46	0.747483	0.137336	0.4421
bpnet_osknz	9	25	25	64	100	sox2_neg	test	-216.366	0.748088	0.434186	0.495172
bpnet_osknz	9	25	25	64	1000	sox2_neg	test	-218.061	0.749635	0.410903	0.488788
bpnet_osknz	9	25	25	64	10000	sox2_neg	test	-220.808	0.753928	0.377654	0.453492
bpnet_osknz	7	25	25	64	10	sox2_pos	test	-216.509	0.747735	0.335559	0.449954
bpnet_osknz	8	25	25	64	10	sox2_pos	test	-216.288	0.74787	0.326094	0.475582
bpnet_osknz	9	25	25	64	10	sox2_pos	test	-219.426	0.753545	0.198398	0.298874
bpnet_osknz	10	25	25	64	10	sox2_pos	test	-216.957	0.748653	0.352518	0.409728
bpnet_osknz	11	25	25	64	10	sox2_pos	test	-216.588	0.748268	0.103657	0.441231
bpnet_osknz	9	7	25	64	10	sox2_pos	test	-215.478	0.746885	0.419844	0.502387
bpnet_osknz	9	51	25	64	10	sox2_pos	test	-225.796	0.764255	0.59201	0.409375
bpnet_osknz	9	25	7	64	10	sox2_pos	test	-216.285	0.747945	0.397543	0.480252
bpnet_osknz	9	25	51	64	10	sox2_pos	test	-216.71	0.748258	0.277508	0.411446
bpnet_osknz	9	25	25	16	10	sox2_pos	test	-216.768	0.748597	0.238792	0.424368
bpnet_osknz	9	25	25	128	10	sox2_pos	test	-216.057	0.747369	0.412465	0.470773
bpnet_osknz	9	25	25	256	10	sox2_pos	test	-220.004	0.754262	0.202719	0.212542
bpnet_osknz	9	25	25	64	1	sox2_pos	test	-216.371	0.74758	0.123654	0.442314
bpnet_osknz	9	25	25	64	100	sox2_pos	test	-216.13	0.74805	0.446446	0.505476
bpnet_osknz	9	25	25	64	1000	sox2_pos	test	-217.265	0.74918	0.413172	0.488834
bpnet_osknz	9	25	25	64	10000	sox2_pos	test	-223.363	0.754817	0.235199	0.456387
bpnet_osknz	7	25	25	64	10	zic3_neg	test	-229.173	0.722974	0.0520405	0.510831
bpnet_osknz	8	25	25	64	10	zic3_neg	test	-227.891	0.720572	0.1097	0.562268
bpnet_osknz	9	25	25	64	10	zic3_neg	test	-239.734	0.739607	0.196811	0.349139
bpnet_osknz	10	25	25	64	10	zic3_neg	test	-230.425	0.72506	0.123635	0.506235
bpnet_osknz	11	25	25	64	10	zic3_neg	test	-230.577	0.725425	0.0169405	0.498158
bpnet_osknz	9	7	25	64	10	zic3_neg	test	-225.112	0.717662	0.123705	0.594447
bpnet_osknz	9	51	25	64	10	zic3_neg	test	-254.603	0.760355	nan	nan
bpnet_osknz	9	25	7	64	10	zic3_neg	test	-228.062	0.721608	0.0684024	0.553016
bpnet_osknz	9	25	51	64	10	zic3_neg	test	-231.029	0.726028	0.0958462	0.486883
bpnet_osknz	9	25	25	16	10	zic3_neg	test	-229.277	0.723121	0.0226959	0.543586
bpnet_osknz	9	25	25	128	10	zic3_neg	test	-226.678	0.720378	0.0458749	0.563808
bpnet_osknz	9	25	25	256	10	zic3_neg	test	-241.332	0.742529	0.154499	0.330071
bpnet_osknz	9	25	25	64	1	zic3_neg	test	-228.259	0.721265	0.0158665	0.524973
bpnet_osknz	9	25	25	64	100	zic3_neg	test	-227.276	0.719934	0.0500929	0.593475
bpnet_osknz	9	25	25	64	1000	zic3_neg	test	-230.013	0.724781	0.17838	0.58996
bpnet_osknz	9	25	25	64	10000	zic3_neg	test	-235.899	0.732614	0.323726	0.577408
bpnet_osknz	7	25	25	64	10	zic3_pos	test	-229.346	0.723338	0.0483297	0.512173
bpnet_osknz	8	25	25	64	10	zic3_pos	test	-228.479	0.721312	0.101102	0.5605
bpnet_osknz	9	25	25	64	10	zic3_pos	test	-241.519	0.739518	0.205104	0.349447
bpnet_osknz	10	25	25	64	10	zic3_pos	test	-231.694	0.725255	0.134496	0.502796
bpnet_osknz	11	25	25	64	10	zic3_pos	test	-230.731	0.725336	0.0262454	0.49588
bpnet_osknz	9	7	25	64	10	zic3_pos	test	-225.512	0.718119	0.114357	0.592998
bpnet_osknz	9	51	25	64	10	zic3_pos	test	-256.395	0.760028	-0.038661	-0.0951159
bpnet_osknz	9	25	7	64	10	zic3_pos	test	-228.731	0.722224	0.0453672	0.552157
bpnet_osknz	9	25	51	64	10	zic3_pos	test	-231.605	0.726337	0.0877071	0.485808
bpnet_osknz	9	25	25	16	10	zic3_pos	test	-229.562	0.722763	0.0286336	0.540957
bpnet_osknz	9	25	25	128	10	zic3_pos	test	-227.113	0.719513	0.049816	0.564182
bpnet_osknz	9	25	25	256	10	zic3_pos	test	-242.391	0.742152	0.157482	0.327238
bpnet_osknz	9	25	25	64	1	zic3_pos	test	-228.028	0.721301	0.0249093	0.525615
bpnet_osknz	9	25	25	64	100	zic3_pos	test	-228.244	0.720405	0.0394837	0.59159
bpnet_osknz	9	25	25	64	1000	zic3_pos	test	-230.087	0.725193	0.234907	0.585875
bpnet_osknz	9	25	25	64	10000	zic3_pos	test	-236.053	0.732542	0.283045	0.579757

### Sheet: STable2-Model performance
Supplementary Table 2: Model performance for final binding and accessibility tasks across folds
model	task	dataset	fold	mnll	jsd	counts-pearson	counts-spearman
atac_0h	atac	test	1	-3009.97	0.121324	0.472758	0.672342
atac_0h	atac	test	2	-3012.92	0.124595	0.556385	0.639745
atac_0h	atac	test	3	-3035.91	0.122145	0.625456	0.633148
atac_0h	atac	train	1	-2902.56	0.108	0.644893	0.736616
atac_0h	atac	train	2	-2929.64	0.109452	0.640482	0.736319
atac_0h	atac	train	3	-2908.31	0.108097	0.453656	0.753883
atac_0h	atac	val	1	-3023.08	0.119686	0.727532	0.701437
atac_0h	atac	val	2	-3028.18	0.120632	0.177399	0.682452
atac_0h	atac	val	3	-3026.11	0.122511	0.697324	0.678972
atac_12h	atac	test	1	-3007	0.115473	0.322952	0.727059
atac_12h	atac	test	2	-2984.29	0.119241	0.672057	0.694697
atac_12h	atac	test	3	-3034.44	0.115489	0.689542	0.680162
atac_12h	atac	train	1	-2926.36	0.104693	0.548861	0.771545
atac_12h	atac	train	2	-2947.75	0.105661	0.752726	0.769084
atac_12h	atac	train	3	-2967.6	0.109505	0.699463	0.746699
atac_12h	atac	val	1	-3016.7	0.113314	0.748058	0.759746
atac_12h	atac	val	2	-3013.7	0.114142	0.762374	0.735869
atac_12h	atac	val	3	-3020.87	0.116608	0.731959	0.719111
atac_15h	atac	test	1	-2893.19	0.121612	0.669061	0.721338
atac_15h	atac	test	2	-2886.96	0.125472	0.721057	0.712097
atac_15h	atac	test	3	-2937.18	0.121737	0.708693	0.698079
atac_15h	atac	train	1	-2847.55	0.11437	0.713717	0.744696
atac_15h	atac	train	2	-2793.05	0.106032	0.715315	0.811538
atac_15h	atac	train	3	-2824.88	0.109559	0.660264	0.788635
atac_15h	atac	val	1	-2902.43	0.120419	0.770911	0.751872
atac_15h	atac	val	2	-2912.33	0.119966	0.738952	0.754987
atac_15h	atac	val	3	-2912.66	0.121742	0.752753	0.740595
atac_3h	atac	test	1	-3366.8	0.115607	0.603576	0.696904
atac_3h	atac	test	2	-3330.18	0.116911	0.648054	0.656602
atac_3h	atac	test	3	-3399.46	0.117592	0.497828	0.636845
atac_3h	atac	train	1	-3132.5	0.0972324	0.793598	0.792494
atac_3h	atac	train	2	-3223.52	0.102132	0.660299	0.754863
atac_3h	atac	train	3	-3224.55	0.102498	0.641055	0.744734
atac_3h	atac	val	1	-3360.34	0.114421	0.595566	0.72556
atac_3h	atac	val	2	-3342.5	0.112826	0.215544	0.697057
atac_3h	atac	val	3	-3392.41	0.117194	0.679661	0.677438
atac_6h	atac	test	1	-3309.54	0.114655	0.491918	0.698346
atac_6h	atac	test	2	-3252.89	0.11464	0.617925	0.666954
atac_6h	atac	test	3	-3320.82	0.114253	0.672259	0.649692
atac_6h	atac	train	1	-3103.61	0.0970889	0.775036	0.783586
atac_6h	atac	train	2	-3151.17	0.0995934	0.715849	0.756027
atac_6h	atac	train	3	-3183.99	0.103482	0.704958	0.737488
atac_6h	atac	val	1	-3307.15	0.112649	0.651763	0.733282
atac_6h	atac	val	2	-3283.17	0.111305	0.710606	0.712579
atac_6h	atac	val	3	-3308.14	0.115063	0.702009	0.687493
atac_9h	atac	test	1	-3111.3	0.116616	0.613728	0.70124
atac_9h	atac	test	2	-3098.1	0.120366	0.57724	0.658695
atac_9h	atac	test	3	-3132.27	0.116594	0.657175	0.670845
atac_9h	atac	train	1	-2999.55	0.104383	0.688131	0.748884
atac_9h	atac	train	2	-3015.07	0.104138	0.642161	0.739635
atac_9h	atac	train	3	-2974.43	0.101813	0.752474	0.781031
atac_9h	atac	val	1	-3114.57	0.115244	0.726533	0.738959
atac_9h	atac	val	2	-3132.44	0.115805	0.698405	0.692634
atac_9h	atac	val	3	-3097.98	0.116671	0.711915	0.716759
atac_wt	atac	test	1	-1959.56	0.561085	0.51508	0.670427
atac_wt	atac	test	2	-1778.48	0.570947	0.595959	0.661644
atac_wt	atac	test	3	-1778.16	0.570151	0.497372	0.639847
atac_wt	atac	train	1	-1775.25	0.56524	0.866553	0.888455
atac_wt	atac	train	2	-1839.14	0.565777	0.837095	0.877195
atac_wt	atac	train	3	-1814.08	0.564231	0.902009	0.921865
atac_wt	atac	val	1	-1794.51	0.568198	0.590816	0.679733
atac_wt	atac	val	2	-1787.27	0.570441	0.57869	0.687956
atac_wt	atac	val	3	-1834.11	0.567718	0.543466	0.667889
bpnet_osknz	klf4_neg	test	1	-409.606	0.656679	0.484555	0.679434
bpnet_osknz	klf4_neg	test	2	-383.523	0.661272	0.202876	0.654581
bpnet_osknz	klf4_neg	test	3	-404.943	0.657462	0.456217	0.647228
bpnet_osknz	klf4_neg	train	1	-394.769	0.659643	0.831415	0.849048
bpnet_osknz	klf4_neg	train	2	-397.288	0.655006	0.902224	0.913094
bpnet_osknz	klf4_neg	train	3	-395.563	0.658729	0.838055	0.875001
bpnet_osknz	klf4_neg	val	1	-393.728	0.662958	0.502356	0.682451
bpnet_osknz	klf4_neg	val	2	-394.657	0.656831	0.528639	0.684669
bpnet_osknz	klf4_neg	val	3	-394.786	0.660537	0.333308	0.652709
bpnet_osknz	klf4_pos	test	1	-409.525	0.65512	0.460869	0.681153
bpnet_osknz	klf4_pos	test	2	-384.079	0.66111	0.260952	0.652032
bpnet_osknz	klf4_pos	test	3	-403.732	0.657511	0.503469	0.644426
bpnet_osknz	klf4_pos	train	1	-395.003	0.658916	0.836574	0.84814
bpnet_osknz	klf4_pos	train	2	-397.09	0.655399	0.894382	0.912328
bpnet_osknz	klf4_pos	train	3	-395.882	0.658421	0.763017	0.874669
bpnet_osknz	klf4_pos	val	1	-392.133	0.661008	0.504154	0.680624
bpnet_osknz	klf4_pos	val	2	-393.528	0.6569	0.539814	0.687036
bpnet_osknz	klf4_pos	val	3	-392.471	0.660765	0.358841	0.653692
bpnet_osknz	nanog_neg	test	1	-430.535	0.634575	0.489936	0.661917
bpnet_osknz	nanog_neg	test	2	-397.377	0.637494	0.231459	0.658592
bpnet_osknz	nanog_neg	test	3	-412.338	0.641698	0.263907	0.663109
bpnet_osknz	nanog_neg	train	1	-407.457	0.639943	0.647151	0.834692
bpnet_osknz	nanog_neg	train	2	-410.208	0.635626	0.906731	0.899765
bpnet_osknz	nanog_neg	train	3	-412.306	0.637272	0.894979	0.854397
bpnet_osknz	nanog_neg	val	1	-413.273	0.639555	0.338456	0.677785
bpnet_osknz	nanog_neg	val	2	-410.28	0.635642	0.263111	0.679074
bpnet_osknz	nanog_neg	val	3	-415.059	0.63857	0.251129	0.651246
bpnet_osknz	nanog_pos	test	1	-431.813	0.634325	0.513213	0.660358
bpnet_osknz	nanog_pos	test	2	-398.91	0.637392	0.240451	0.660029
bpnet_osknz	nanog_pos	test	3	-412.237	0.641838	0.30569	0.663078
bpnet_osknz	nanog_pos	train	1	-407.075	0.640646	0.699468	0.833393
bpnet_osknz	nanog_pos	train	2	-409.321	0.63476	0.909873	0.899667
bpnet_osknz	nanog_pos	train	3	-411.501	0.638481	0.870918	0.854121
bpnet_osknz	nanog_pos	val	1	-412.22	0.640037	0.333194	0.676091
bpnet_osknz	nanog_pos	val	2	-409.385	0.636367	0.274903	0.681935
bpnet_osknz	nanog_pos	val	3	-414.632	0.638823	0.318732	0.652308
bpnet_osknz	oct4_neg	test	1	-368.875	0.682232	0.168863	0.61043
bpnet_osknz	oct4_neg	test	2	-337.823	0.69116	0.154538	0.581749
bpnet_osknz	oct4_neg	test	3	-351.864	0.687777	0.400473	0.591327
bpnet_osknz	oct4_neg	train	1	-348.273	0.689198	0.759456	0.801581
bpnet_osknz	oct4_neg	train	2	-353.725	0.685581	0.909155	0.878983
bpnet_osknz	oct4_neg	train	3	-351.526	0.686938	0.928176	0.831736
bpnet_osknz	oct4_neg	val	1	-350.728	0.689185	0.565705	0.63038
bpnet_osknz	oct4_neg	val	2	-347.732	0.688524	0.514001	0.641387
bpnet_osknz	oct4_neg	val	3	-352	0.687194	0.421196	0.595888
bpnet_osknz	oct4_pos	test	1	-368.032	0.681369	0.189074	0.607753
bpnet_osknz	oct4_pos	test	2	-339.423	0.690398	0.166964	0.581317
bpnet_osknz	oct4_pos	test	3	-351.712	0.687248	0.50774	0.593533
bpnet_osknz	oct4_pos	train	1	-347.062	0.688514	0.778599	0.802504
bpnet_osknz	oct4_pos	train	2	-352.807	0.685375	0.879641	0.876189
bpnet_osknz	oct4_pos	train	3	-350.712	0.686972	0.921732	0.832175
bpnet_osknz	oct4_pos	val	1	-350.577	0.688269	0.560349	0.627168
bpnet_osknz	oct4_pos	val	2	-346.635	0.688336	0.604938	0.640857
bpnet_osknz	oct4_pos	val	3	-351.492	0.686989	0.422639	0.599281
bpnet_osknz	sox2_neg	test	1	-215.57	0.746974	0.210416	0.550414
bpnet_osknz	sox2_neg	test	2	-195.691	0.753464	0.0980672	0.498807
bpnet_osknz	sox2_neg	test	3	-201.866	0.752486	0.364457	0.532321
bpnet_osknz	sox2_neg	train	1	-199.946	0.752942	0.776834	0.750486
bpnet_osknz	sox2_neg	train	2	-203.811	0.750968	0.91236	0.821484
bpnet_osknz	sox2_neg	train	3	-203.087	0.751237	0.978555	0.774875
bpnet_osknz	sox2_neg	val	1	-202.535	0.752495	0.460706	0.577715
bpnet_osknz	sox2_neg	val	2	-201.21	0.752012	0.240193	0.586349
bpnet_osknz	sox2_neg	val	3	-203.015	0.751283	0.335304	0.542619
bpnet_osknz	sox2_pos	test	1	-215.592	0.746592	0.193247	0.556646
bpnet_osknz	sox2_pos	test	2	-195.449	0.753151	0.109112	0.501425
bpnet_osknz	sox2_pos	test	3	-202.087	0.752439	0.499753	0.530158
bpnet_osknz	sox2_pos	train	1	-199.972	0.752555	0.833119	0.750533
bpnet_osknz	sox2_pos	train	2	-203.986	0.750644	0.912773	0.819878
bpnet_osknz	sox2_pos	train	3	-202.84	0.751448	0.943728	0.776253
bpnet_osknz	sox2_pos	val	1	-202.271	0.752136	0.39727	0.576522
bpnet_osknz	sox2_pos	val	2	-201.202	0.751913	0.258455	0.595809
bpnet_osknz	sox2_pos	val	3	-203.338	0.751158	0.370475	0.539039
bpnet_osknz	zic3_neg	test	1	-225.123	0.716559	0.395033	0.645758
bpnet_osknz	zic3_neg	test	2	-206.031	0.721814	0.321476	0.651072
bpnet_osknz	zic3_neg	test	3	-215.767	0.722018	0.379185	0.618617
bpnet_osknz	zic3_neg	train	1	-208.631	0.722778	0.741183	0.825999
bpnet_osknz	zic3_neg	train	2	-210.602	0.718001	0.899191	0.898386
bpnet_osknz	zic3_neg	train	3	-210.337	0.722102	0.870141	0.855759
bpnet_osknz	zic3_neg	val	1	-207.751	0.72406	0.359919	0.651106
bpnet_osknz	zic3_neg	val	2	-208.252	0.720071	0.308014	0.658345
bpnet_osknz	zic3_neg	val	3	-208.249	0.72338	0.239046	0.634866
bpnet_osknz	zic3_pos	test	1	-225.128	0.715823	0.413301	0.647109
bpnet_osknz	zic3_pos	test	2	-206.884	0.720582	0.331533	0.64894
bpnet_osknz	zic3_pos	test	3	-215.403	0.721347	0.394967	0.619974
bpnet_osknz	zic3_pos	train	1	-208.445	0.722285	0.744249	0.826877
bpnet_osknz	zic3_pos	train	2	-210.261	0.717951	0.905607	0.897162
bpnet_osknz	zic3_pos	train	3	-210.542	0.722203	0.85373	0.854532
bpnet_osknz	zic3_pos	val	1	-208.38	0.725109	0.348542	0.650597
bpnet_osknz	zic3_pos	val	2	-208.427	0.720709	0.306891	0.65978
bpnet_osknz	zic3_pos	val	3	-208.366	0.723019	0.270091	0.63509

### Sheet: STable3-Bind vs acc vs affinity
Supplementary Table 3: Spearman correlations comparing measures of motif strength and function
Motif	Prediction method	VarX	VarY	Spearman corr.
Oct4-Sox2	Observed	Observed accessibility	PWM match score	-0.0198313
Sox2	Observed	Observed accessibility	PWM match score	-0.0757516
Klf4	Observed	Observed accessibility	PWM match score	-0.123368
Zic3	Observed	Observed accessibility	PWM match score	-0.138384
Nanog	Observed	Observed accessibility	PWM match score	-0.095319
Oct4-Sox2	Observed	Observed binding	Observed accessibility	0.79438
Sox2	Observed	Observed binding	Observed accessibility	0.737128
Klf4	Observed	Observed binding	Observed accessibility	0.741086
Zic3	Observed	Observed binding	Observed accessibility	0.500177
Nanog	Observed	Observed binding	Observed accessibility	0.53594
Oct4-Sox2	Observed	Observed binding	PWM match score	0.0693569
Sox2	Observed	Observed binding	PWM match score	-0.0654711
Klf4	Observed	Observed binding	PWM match score	0.00463217
Zic3	Observed	Observed binding	PWM match score	0.101667
Nanog	Observed	Observed binding	PWM match score	-0.123913
Oct4-Sox2	Predicted	Predicted accessibility	PWM match score	0.00101592
Sox2	Predicted	Predicted accessibility	PWM match score	-0.0828865
Klf4	Predicted	Predicted accessibility	PWM match score	-0.140835
Zic3	Predicted	Predicted accessibility	PWM match score	-0.135938
Nanog	Predicted	Predicted accessibility	PWM match score	-0.098856
Oct4-Sox2	Predicted	Predicted binding	Predicted accessibility	0.655363
Sox2	Predicted	Predicted binding	Predicted accessibility	0.567274
Klf4	Predicted	Predicted binding	Predicted accessibility	0.655919
Zic3	Predicted	Predicted binding	Predicted accessibility	0.373997
Nanog	Predicted	Predicted binding	Predicted accessibility	0.333362
Oct4-Sox2	Predicted	Predicted binding	PWM match score	0.101823
Sox2	Predicted	Predicted binding	PWM match score	-0.0886999
Klf4	Predicted	Predicted binding	PWM match score	0.011016
Zic3	Predicted	Predicted binding	PWM match score	0.135424
Nanog	Predicted	Predicted binding	PWM match score	-0.139977
Oct4-Sox2	Context	Accessibility context scores	PWM match score	0.233214
Sox2	Context	Accessibility context scores	PWM match score	0.00875454
Klf4	Context	Accessibility context scores	PWM match score	-0.103556
Nanog	Context	Accessibility context scores	PWM match score	0.0118995
Zic3	Context	Accessibility context scores	PWM match score	-0.0722973
Oct4-Sox2	Context	Binding context scores	Accessibility context scores	0.503393
Sox2	Context	Binding context scores	Accessibility context scores	0.396588
Klf4	Context	Binding context scores	Accessibility context scores	0.273687
Nanog	Context	Binding context scores	Accessibility context scores	0.164504
Zic3	Context	Binding context scores	Accessibility context scores	0.148867
Oct4-Sox2	Context	Binding context scores	PWM match score	0.321019
Sox2	Context	Binding context scores	PWM match score	0.0448221
Klf4	Context	Binding context scores	PWM match score	0.255678
Nanog	Context	Binding context scores	PWM match score	0.325606
Zic3	Context	Binding context scores	PWM match score	-0.0598923
Oct4-Sox2	Isolation	Accessibility isolation scores	PWM match score	0.588532
Sox2	Isolation	Accessibility isolation scores	PWM match score	0.646939
Klf4	Isolation	Accessibility isolation scores	PWM match score	0.444022
Nanog	Isolation	Accessibility isolation scores	PWM match score	0.125822
Zic3	Isolation	Accessibility isolation scores	PWM match score	-0.0920675
Oct4-Sox2	Isolation	Binding isolation scores	Accessibility isolation scores	0.78605
Sox2	Isolation	Binding isolation scores	Accessibility isolation scores	0.874922
Klf4	Isolation	Binding isolation scores	Accessibility isolation scores	0.671452
Nanog	Isolation	Binding isolation scores	Accessibility isolation scores	0.212959
Zic3	Isolation	Binding isolation scores	Accessibility isolation scores	0.296257
Oct4-Sox2	Isolation	Binding isolation scores	PWM match score	0.599145
Sox2	Isolation	Binding isolation scores	PWM match score	0.642248
Klf4	Isolation	Binding isolation scores	PWM match score	0.654685
Nanog	Isolation	Binding isolation scores	PWM match score	0.662144
Zic3	Isolation	Binding isolation scores	PWM match score	0.49814
Oct4-Sox2	Contribution	Accessibility counts contribution	PWM match score	0.28342
Sox2	Contribution	Accessibility counts contribution	PWM match score	0.0340376
Klf4	Contribution	Accessibility counts contribution	PWM match score	-0.0187772
Nanog	Contribution	Accessibility counts contribution	PWM match score	-0.0614108
Zic3	Contribution	Accessibility counts contribution	PWM match score	-0.162625
Oct4-Sox2	Contribution	Binding counts contribution	Accessibility counts contribution	0.527909
Sox2	Contribution	Binding counts contribution	Accessibility counts contribution	0.31442
Klf4	Contribution	Binding counts contribution	Accessibility counts contribution	0.18625
Nanog	Contribution	Binding counts contribution	Accessibility counts contribution	0.111579
Zic3	Contribution	Binding counts contribution	Accessibility counts contribution	0.137955
Oct4-Sox2	Contribution	Binding counts contribution	PWM match score	0.370995
Sox2	Contribution	Binding counts contribution	PWM match score	0.219057
Klf4	Contribution	Binding counts contribution	PWM match score	0.445887
Nanog	Contribution	Binding counts contribution	PWM match score	0.409702
Zic3	Contribution	Binding counts contribution	PWM match score	0.113847

### Sheet: STable4-Bind vs acc vs distance
Supplementary Table 4: Spearman correlations comparing measures of motif arrangements, strength, and function
Motif	Prediction method	VarX	VarY	Spearman corr. (strongest pioneers included)	Spearman corr. (strongest pioneers excluded)
Oct4-Sox2	Context	Accessibility context scores	Distance from strongest pioneer	-0.6	-0.37
Sox2	Context	Accessibility context scores	Distance from strongest pioneer	-0.6	-0.38
Nanog	Context	Accessibility context scores	Distance from strongest pioneer	-0.15	-0.15
Oct4-Sox2	Context	Accessibility context scores	Distance from ATAC-seq maximum	-0.36	-0.35
Sox2	Context	Accessibility context scores	Distance from ATAC-seq maximum	-0.33	-0.34
Nanog	Context	Accessibility context scores	Distance from ATAC-seq maximum	-0.11	-0.11
Oct4-Sox2	Context	Accessibility context scores	Distance from ATAC-seq MACS2 summit	-0.31	-0.3
Sox2	Context	Accessibility context scores	Distance from ATAC-seq MACS2 summit	-0.24	-0.26
Nanog	Context	Accessibility context scores	Distance from ATAC-seq MACS2 summit	-0.14	-0.14
Oct4-Sox2	Context	Accessibility context scores	PWM score	0.29	0.06
Sox2	Context	Accessibility context scores	PWM score	0.17	0.11
Nanog	Context	Accessibility context scores	PWM score	-0.04	-0.05
Oct4-Sox2	Context	Binding context scores	Distance from strongest pioneer	-0.37	-0.23
Sox2	Context	Binding context scores	Distance from strongest pioneer	-0.3	-0.23
Nanog	Context	Binding context scores	Distance from strongest pioneer	-0.17	-0.17
Oct4-Sox2	Context	Binding context scores	Distance from ATAC-seq maximum	-0.27	-0.25
Sox2	Context	Binding context scores	Distance from ATAC-seq maximum	-0.28	-0.27
Nanog	Context	Binding context scores	Distance from ATAC-seq maximum	-0.18	-0.18
Oct4-Sox2	Context	Binding context scores	Distance from ATAC-seq MACS2 summit	-0.24	-0.23
Sox2	Context	Binding context scores	Distance from ATAC-seq MACS2 summit	-0.22	-0.22
Nanog	Context	Binding context scores	Distance from ATAC-seq MACS2 summit	-0.11	-0.11
Oct4-Sox2	Context	Binding context scores	PWM score	0.36	0.17
Sox2	Context	Binding context scores	PWM score	0.1	0.07
Nanog	Context	Binding context scores	PWM score	0.01	0.01
Sox2 high-affinity (GACAAAGGG)	Context	Accessibility context scores	Distance from strongest pioneer	-0.62	-0.47
Sox2 low-affinity (GACAAAGAC)	Context	Accessibility context scores	Distance from strongest pioneer	-0.56	-0.38
Sox2 high-affinity (GACAAAGGG)	Context	Accessibility context scores	Distance from ATAC-seq maximum	-0.39	-0.46
Sox2 low-affinity (GACAAAGAC)	Context	Accessibility context scores	Distance from ATAC-seq maximum	-0.41	-0.39
Sox2 high-affinity (GACAAAGGG)	Context	Accessibility context scores	Distance from ATAC-seq MACS2 summit	-0.17	-0.17
Sox2 low-affinity (GACAAAGAC)	Context	Accessibility context scores	Distance from ATAC-seq MACS2 summit	-0.26	-0.26
Sox2 high-affinity (GACAAAGGG)	Context	Binding context scores	Distance from strongest pioneer	-0.29	-0.28
Sox2 low-affinity (GACAAAGAC)	Context	Binding context scores	Distance from strongest pioneer	-0.3	-0.31
Sox2 high-affinity (GACAAAGGG)	Context	Binding context scores	Distance from ATAC-seq maximum	-0.3	-0.3
Sox2 low-affinity (GACAAAGAC)	Context	Binding context scores	Distance from ATAC-seq maximum	-0.43	-0.43
Sox2 high-affinity (GACAAAGGG)	Context	Binding context scores	Distance from ATAC-seq MACS2 summit	-0.24	-0.25
Sox2 low-affinity (GACAAAGAC)	Context	Binding context scores	Distance from ATAC-seq MACS2 summit	-0.23	-0.23

### Sheet: STable5-Kinetics 1TF,equili
Supplementary Table 5: Parameter selections for 1TF, equilibrium model across changing concentrations (absorbed by kon)
Parameter	Symbol	Effects of kclose (Supplementary Fig. 5C)	Effects of 1/g (Supplementary Fig. 5C)	Effects of 𝛽m (Supplementary Fig. 5C)
Affinity	1/g	12.5	[1.333, 100]	12.5
TF association rate (s-1)	kon	[0.001,1000]	[0.001,1000]	[0.001,1000]
TF disassociation rate (s-1)	koff	1	1	1
Chromatin opening rate in absence of bound TF (s-1)	kopen	0.05	0.05	0.05
Chromatin closing rate in absence of bound TF (s-1)	kclose	[1,50]	1	1
Nucleosomal effect upon TF disassociation rate with motif present	𝛽m	5	5	[2,10]
Nucleosomal effect upon TF disassociation rate with motif absent	𝛽n	2	2	2

### Sheet: STable6-Kinetics 1TF,non-equili
Supplementary Table 6: Parameter selections for 1TF, non-equilibrium model across various scenarios
Parameter	Symbol	Sox2 modeled across expected pioneering variability across changing concentrations (Fig. 5B)	Effects of kclose (Supplementary Fig. 5C)	Effects of 1/g (Supplementary Fig. 5C)	Effects of 𝛽m (Supplementary Fig. 5C)	Effects of o (Supplementary Fig. 5C)	Effects of c (Supplementary Fig. 5C)	Sox2 modeled across expected genomic variability as a simple pioneer (Supplementary Fig. 5D
Affinity	1/g	[1,20]	12.5	[1.333, 100]	12.5	12.5	12.5	[1.111, 10]
TF association rate (s-1)	kon	[0.001,1000]	[0.001,1000]	[0.001,1000]	[0.001,1000]	[0.001,1000]	[0.001,1000]	0.1
TF disassociation rate (s-1)	koff	1	1	1	1	1	1	10
Chromatin opening rate in absence of bound TF (s-1)	kopen	0.05	0.05	0.05	0.05	0.05	0.05	0.05
Chromatin closing rate in absence of bound TF (s-1)	kclose	5	[1,50]	1	1	1	1	[.5, 5]
Nucleosomal effect upon TF disassociation rate with motif present	𝛽m	5	5	5	[2,10]	5	5	[5,10]
Nucleosomal effect upon TF disassociation rate with motif absent	𝛽n	5	2	2	2	2	2	[2,4]
TF effect on nucleosome removal	o	[4,6]	6	6	6	[2,10]	6	5
TF effect on nucleosome reformation	c	[1/5.5, 1/3.25]	1/3.25	1/3.25	1/3.25	1/3.25	[1/10, 1]	1

### Sheet: STable7-Kinetics 2TF,non-equili
Supplementary Table 7: Parameter selections for 2TF, non-equilibrium model across various scenarios
Scenarios		Sox2/Sox2 modeled across expected pioneering variability (Fig. 5D)		Oct4-Sox2/Sox2 modeled across expected pioneering variability (Fig. 5D)		Sox2/motifB modeled across expected pioneering variability (Fig. 5E, Supplementary Fig. 5E,F,G)
Modeled motif/TF pair		Sox2 (motif A)/Sox2	Sox2 (motif B)/Sox2	Oct4-Sox2 (motif A)/Sox2	Sox2 (motif B)/Sox2	Sox2 (motif A)/Sox2	motif B/TFB
Parameter	Symbol
Affinity	1/g	[1.111, 20]	[1.111, 20]	[1.111, 1000]	[1.111, 20]	[1,20]	10
TF association rate (s-1)	kon	0.1	0.1	0.1	0.1	[0.001,1000]	0.1
TF disassociation rate (s-1)	koff	1	1	1	1	1	1
Chromatin opening rate in absence of bound TF (s-1)	kopen	0.05	0.05	0.05	0.05	0.05	0.05
Chromatin closing rate in absence of bound TF (s-1)	kclose	[1,50]	[1,50]	[1,50]	[1,50]	5	5
Nucleosomal effect upon TF disassociation rate with motif present	𝛽m	[2,10]	[2,10]	[2,10]	[2,10]	5	5
Nucleosomal effect upon TF disassociation rate with motif absent	𝛽n	5	5	5	5	5	5
TF effect on nucleosome removal	o	[1,10]	[1,10]	[1,10]	[1,10]	[4,6]	[4,6]
TF effect on nucleosome reformation	c	[1/5, 1]	[1/5, 1]	[1/5, 1]	[1/5, 1]	[1/5.5, 1/3.25]	[1/5.5, 1/3.25]
